# Ketogenic interventions restore cognition and modulate peripheral metabolic dysfunctions in Alzheimer’s disease mouse models

**DOI:** 10.1101/2024.09.04.610637

**Authors:** Paule E. H. M’Bra, Laura K. Hamilton, Gaël Moquin-Beaudry, Myriam Aubin, Chenicka L. Mangahas, Federico Pratesi, Elsa Brunet-Ratnasingham, Anne Castonguay, Sophia Mailloux, Manon Galoppin, Megan Bernier, Marta Turri, Annick Vachon, Marian Mayhue, Anne Aumont, Martine Tétreault, Mélanie Plourde, Karl J.L. Fernandes

## Abstract

Lifestyle factors modulate dementia risk. We investigated mechanisms of dementia risk reduction by emerging dietary ketogenic interventions. We show that distinct interventions, a medium-chain triglycerides (MCT)-enriched diet and a carbohydrate-free, high-fat diet (CFHF), improve cognition and dendritic spine density of memory-associated hippocampal neurons in two mouse models of Alzheimer’s disease (AD). Only the CFHF diet drove increased circulating ketones, suggesting distinct underlying mechanisms. AD mice exhibited baseline and diet-induced susceptibility to peripheral metabolic disturbances that were improved by MCT and exacerbated by CFHF diets. Prominent AD-associated dysregulation of the liver transcriptome was largely restored by both interventions, but MCT also downregulated lipogenic enzymes and did not trigger a CFHF-like inflammatory signature. Novel AD- and diet-induced plasmatic changes in hormones and lipid species were identified. Thus, different ketogenic interventions yield cognitive benefits in AD models while showing intervention-specific modulation of peripheral metabolic defects, with implications for design of therapeutic ketogenic strategies.
