## Supplemental Table 5 for "Ketogenic interventions restore cognition and modulate peripheral metabolic dysfunctions in Alzheimer’s disease mouse models"

### Sheet: MCT effect
MCT effect on WT mice									MCT effect on 3xTg mice
	gene_id	WT.C1	WT.M1	log2FC	p.value	rank				gene_id	X3XTG.C1	X3XTG.M1	log2FC	p.value	rank
Car2	Car2	356.0314454	210.8429064	-0.755836184	4.62E-05	-4.3357			Hmgcr	Hmgcr	4718.24418349704	1040.34728374614	-2.18118488205613	1.41090682977588e-12	-11.8505
Irs2	Irs2	479.9270279	203.3660868	-1.238735947	8.06E-05	-4.09347			Mvd	Mvd	343.533319890707	85.4483006056955	-2.00732633031074	3.82011970885821e-11	-10.4179
Mvd	Mvd	367.760114	164.6140862	-1.159677224	9.55E-05	-4.02			Fasn	Fasn	19732.7329521825	5253.0084107633	-1.90937498131872	3.92984482092569e-11	-10.4056
Pole	Pole	70.65983686	29.77151146	-1.246957951	0.000318375	-3.49706			Aacs	Aacs	1801.85450545792	659.772418009386	-1.44944215043841	1.02033982749693e-08	-7.99126
Plxnb1	Plxnb1	258.3544083	142.097833	-0.862466947	0.000457476	-3.33963			Akr1c19	Akr1c19	443.561903903908	183.12542936185	-1.27630332028472	1.72418602207248e-08	-7.76342
Pcsk9	Pcsk9	691.367345	436.6992403	-0.662812442	0.000568152	-3.24554			Insig1	Insig1	6563.9782533479	2440.4519624504	-1.42742210498536	5.37014608051864e-07	-6.27001
Bbc3	Bbc3	63.66866162	22.06135731	-1.529061883	0.000608007	-3.21609			Snrk	Snrk	1181.07129326949	720.716688049695	-0.712591896927273	1.10140326824167e-06	-5.95805
Ugt2b37	Ugt2b37	210.9501748	78.32287418	-1.42939667	0.000714492	-3.146			Sqle	Sqle	1856.41886977462	659.697603067252	-1.49264549895292	3.23953909491025e-06	-5.48952
Zfp512b	Zfp512b	190.9109559	119.3468335	-0.677739608	0.000743711	-3.1286			Rpia	Rpia	140.751967770764	73.2517755565778	-0.942219457230099	4.05275420836835e-06	-5.39225
Nnmt	Nnmt	785.8792033	385.9573058	-1.025866308	0.000940868	-3.02647			A1bg	A1bg	4734.06809316325	129.554227775526	-5.1914524562106	4.60117908831255e-06	-5.33713
Mcm5	Mcm5	122.3080588	52.13285355	-1.230254731	0.001405702	-2.85211			Ugdh	Ugdh	2654.02905083594	1160.35295105127	-1.19362045771179	9.74643899505894e-06	-5.01115
G6pc	G6pc	4482.346377	2512.634686	-0.835053207	0.001543212	-2.81157			Ldlr	Ldlr	1980.69626374186	1256.07261375975	-0.657087793390909	1.28535476288416e-05	-4.89098
Rdh9	Rdh9	415.5516027	226.8156685	-0.873507335	0.001660054	-2.77988			Acat2	Acat2	1541.37634800543	829.094740475519	-0.894610285783504	2.09435524741142e-05	-4.67895
Etnk2	Etnk2	2317.519932	1574.738456	-0.557469511	0.001758004	-2.75498			Rrm2	Rrm2	59.5462144306544	24.2882246703154	-1.29375275252711	2.44773434531365e-05	-4.61124
Timeless	Timeless	61.91778271	28.15989857	-1.136711672	0.001892427	-2.72298			Acss2	Acss2	11048.7279720138	4189.87707203946	-1.39890046124262	2.8560568071775e-05	-4.54423
Kyat1	Kyat1	519.8563357	301.3019063	-0.786903183	0.002001659	-2.69861			Pdzk1ip1	Pdzk1ip1	139.456099307228	60.9374055637375	-1.19441105094576	3.22209439967102e-05	-4.49186
Trub2	Trub2	131.6752408	79.09014499	-0.735414254	0.00203895	-2.69059			Apol9b	Apol9b	423.164396839918	261.643630531898	-0.69361511232225	3.3803824642272e-05	-4.47103
Srxn1	Srxn1	479.4769896	315.0489773	-0.605885454	0.00223939	-2.64987			Me1	Me1	7763.17610609147	3443.7752227098	-1.17265603494535	3.81910699098456e-05	-4.41804
Sag	Sag	46.31084488	22.27799692	-1.055730556	0.002249891	-2.64784			Pnpla5	Pnpla5	47.5939542114026	5.95713072988969	-2.99808879714251	4.33689790990007e-05	-4.36282
Cyp3a41b	Cyp3a41b	464.6236821	236.0864933	-0.976747184	0.00237642	-2.62408			Gpam	Gpam	6308.46937468909	2354.87848133538	-1.42163739180533	4.58166557011294e-05	-4.33898
Ddx39	Ddx39	222.3062295	148.5464177	-0.581634562	0.003084371	-2.51083			Sgsm1	Sgsm1	76.6881143617713	29.9406087266428	-1.35689944317554	5.35276355168629e-05	-4.27142
Sec13	Sec13	614.2426005	476.6336924	-0.365927637	0.003270206	-2.48542			Apol9a	Apol9a	163.753356888384	79.5440915411502	-1.04169780406882	6.2014459782788e-05	-4.20751
Hsd17b7	Hsd17b7	1807.208965	1082.332108	-0.739620082	0.00338208	-2.47082			Nfe2	Nfe2	56.9002586488386	12.9921480904828	-2.13079522830655	7.49711189189068e-05	-4.12511
Nsmf	Nsmf	647.8760104	488.2717251	-0.408033502	0.004388928	-2.35764			Mid1ip1	Mid1ip1	1040.76268438204	498.28430417841	-1.06260010620747	0.00010029671425326	-3.99871
Blm	Blm	37.83054902	16.42979905	-1.203236879	0.004414454	-2.35512			Angptl8	Angptl8	217.693311600568	73.2374576704913	-1.57164346680735	0.000101190547709205	-3.99486
Psmd3	Psmd3	762.8528781	567.0452783	-0.427940911	0.004599678	-2.33727			Homer2	Homer2	1176.49336041674	877.07641273565	-0.423718734808624	0.000244966312931088	-3.61089
Mcm6	Mcm6	234.0437708	129.1477549	-0.857755803	0.005435765	-2.26474			Pltp	Pltp	1524.79185782552	868.355518680038	-0.812254589368965	0.00027077443036489	-3.56739
Tuba4a	Tuba4a	1872.993983	1234.665624	-0.601225885	0.005688741	-2.24498			Pnpla3	Pnpla3	97.410595804395	25.3240499401806	-1.94357056376791	0.000320074477527117	-3.49475
Nbas	Nbas	417.8727523	292.193543	-0.516139393	0.006230279	-2.20549			Thrsp	Thrsp	10593.1676462571	4172.21610557248	-1.34424826779306	0.000323013856464259	-3.49078
Fdps	Fdps	158.7053828	71.42310552	-1.151888292	0.006442981	-2.19091			Ppp1r3b	Ppp1r3b	5447.25460576387	2423.79883177593	-1.16825933630274	0.00032598660805406	-3.4868
Nxpe4	Nxpe4	25.69150289	11.17202991	-1.201399946	0.0064551	-2.1901			Elovl6	Elovl6	11175.3088169816	2599.3227169854	-2.10410703242402	0.000361199638486476	-3.44225
Psmc4	Psmc4	929.7519932	691.169692	-0.427805979	0.006466327	-2.18934			Acacb	Acacb	3444.54763670967	2114.05434732709	-0.704302064594681	0.000420780149143578	-3.37594
Slc25a25	Slc25a25	2039.411492	1336.955381	-0.609201579	0.006660702	-2.17648			Abca3	Abca3	2867.51602443021	1988.42351553006	-0.528176478301014	0.000480935599758269	-3.31791
Kctd7	Kctd7	61.66538367	34.41659805	-0.841356349	0.006782346	-2.16862			Rdh11	Rdh11	1848.30931012065	932.131528396779	-0.987600762700422	0.000608276938885235	-3.2159
Dmxl2	Dmxl2	272.1406833	184.6712543	-0.559393331	0.007097034	-2.14892			Acly	Acly	12438.834054089	5858.89032226416	-1.086151913507	0.000764524341772516	-3.11661
Tmem199	Tmem199	86.17362403	55.05707327	-0.646318437	0.007470823	-2.12663			Pacsin2	Pacsin2	568.474846168892	426.907517264437	-0.413172947551833	0.000768340186422971	-3.11445
Tbcel	Tbcel	795.4029797	625.594865	-0.346457296	0.007549071	-2.12211			Fdps	Fdps	137.02264007674	61.0479178496072	-1.16640029212665	0.000821232264586058	-3.08553
Tert	Tert	57.54073764	29.39803923	-0.968863782	0.007838268	-2.10578			Lss	Lss	1374.68360867075	645.184428004263	-1.09131608875977	0.00101520620313665	-2.99345
Gosr2	Gosr2	853.2197129	631.5919923	-0.433924418	0.007842456	-2.10555			Chrna4	Chrna4	185.285290587115	34.1420464378828	-2.4401269136866	0.00108935518499311	-2.96283
Sort1	Sort1	286.5625865	183.9858978	-0.639255074	0.007954663	-2.09938			Cd209a	Cd209a	4.52544730524214	0	#NAME?	0.00122369323770742	-2.91233
Mcmdc2	Mcmdc2	30.40554991	11.66261104	-1.382443865	0.008024864	-2.09556			Vegfa	Vegfa	675.349214935515	463.149262742041	-0.544156478254705	0.0012967552839938	-2.88714
Insc	Insc	171.4331224	110.9855721	-0.627273737	0.008279955	-2.08197			Pcyt2	Pcyt2	2741.14436420583	1908.30586596225	-0.522485883588349	0.00130538444722967	-2.88426
Srebf1	Srebf1	2390.432126	1453.087209	-0.718150151	0.008328861	-2.07941			Clec4g	Clec4g	732.817738660963	506.311148549604	-0.533430174340773	0.00146228856424593	-2.83497
Ugt2b35	Ugt2b35	3390.605286	2439.928423	-0.474704018	0.00914232	-2.03894			Slc25a44	Slc25a44	1447.90507356525	1049.94768913543	-0.463649569442834	0.00151308095819386	-2.82014
Pmpca	Pmpca	915.2453775	727.8126281	-0.330591499	0.009187535	-2.0368			Pcsk9	Pcsk9	535.823600858775	345.170184699351	-0.63445027546086	0.00163023993853404	-2.78775
Zfp367	Zfp367	301.1492047	218.1227505	-0.465338196	0.009203279	-2.03606			Dhcr7	Dhcr7	1172.48107211935	682.257057318361	-0.781177314829009	0.00176723407580435	-2.75271
Pxdc1	Pxdc1	1083.153008	737.9335142	-0.55367431	0.009237343	-2.03445			Ccnd1	Ccnd1	1884.5747620318	810.121980018065	-1.21802797260637	0.00190533684336089	-2.72003
Serpinb8	Serpinb8	164.6935592	91.61000665	-0.846207036	0.009336584	-2.02981			Spc24	Spc24	136.733638205597	67.7047056418118	-1.01404019463456	0.00207302518689616	-2.6834
Slc13a3	Slc13a3	467.9705917	293.7084462	-0.672033116	0.009450868	-2.02453			Lrrc28	Lrrc28	605.206448660303	385.053583583501	-0.652368136547809	0.00224122623416955	-2.64951
Mcm2	Mcm2	104.7896367	49.66433691	-1.077213893	0.009953915	-2.00201			Gramd4	Gramd4	89.0513822876498	45.4914605762454	-0.969042250123577	0.00239719399136183	-2.6203
Lama4	Lama4	125.6846442	182.1144126	0.535036707	0.009912723	2.00381			Nsdhl	Nsdhl	1913.04197381989	1105.31821954631	-0.791406748754928	0.00240058036183665	-2.61968
Rab30	Rab30	293.596043	463.9199604	0.660043396	0.009768401	2.01018			Rcan2	Rcan2	488.162573990411	273.368438216692	-0.836515006068746	0.00268106317286159	-2.57169
Zfp426	Zfp426	111.6974496	156.0279893	0.482208607	0.009714104	2.0126			Slc35d1	Slc35d1	866.458706310181	622.074795065241	-0.478042942065828	0.00281633035717511	-2.55032
Ogn	Ogn	57.21114803	103.8221469	0.859746027	0.009626656	2.01652			Ugt2b34	Ugt2b34	8505.17137824834	6560.97293428934	-0.374430536695465	0.00293246627497925	-2.53277
Art4	Art4	33.88853556	56.86882371	0.746840669	0.009601814	2.01765			G6pdx	G6pdx	308.521932707546	156.236071452525	-0.981645475359859	0.00300602545276451	-2.52201
Prkar2b	Prkar2b	10.55339633	26.78598463	1.343770963	0.009412694	2.02629			Atf4	Atf4	909.158060078127	655.860086671198	-0.471143053037092	0.0031228149931309	-2.50545
Il18	Il18	156.4154539	220.0720212	0.492592682	0.00900227	2.04565			Cxadr	Cxadr	1464.90372110338	1085.4804976496	-0.432472042584397	0.00361012991496577	-2.44248
Nfe2l1	Nfe2l1	1394.925581	1943.842186	0.478722939	0.008763895	2.0573			Gbe1	Gbe1	3501.39516051054	2681.18140707917	-0.385061056175829	0.00383627579324077	-2.41609
Cbll1	Cbll1	131.904574	192.2577773	0.543547367	0.008645113	2.06323			Ppl	Ppl	407.300707114896	255.315280122697	-0.673814436187151	0.00398239270066438	-2.39986
Cygb	Cygb	104.3524227	162.4700331	0.638709548	0.008584626	2.06628			Tert	Tert	46.3921360593806	23.5185554675575	-0.980080823371907	0.00415332137610194	-2.3816
Cwc25	Cwc25	151.1533949	211.548373	0.484974208	0.008422941	2.07454			Shmt1	Shmt1	2670.15559175587	1937.95136011369	-0.462391449602644	0.00422033696889087	-2.37465
Rab11fip5	Rab11fip5	8.349741939	19.67439917	1.236516064	0.008405973	2.07541			Pmvk	Pmvk	1241.05744755751	712.484850381255	-0.800638654743727	0.00504312964986212	-2.2973
Zfp110	Zfp110	355.4526313	484.3732072	0.446461751	0.00840479	2.07547			Gas6	Gas6	1045.25964452073	686.51946789594	-0.606488817944506	0.00508139286955108	-2.29402
Col6a2	Col6a2	34.85186141	67.49085281	0.953456272	0.007961248	2.09902			Plekhd1	Plekhd1	7.45731199194801	0.402977580084263	-4.20988422005784	0.00523266044715006	-2.28128
Plau	Plau	16.77198545	33.94596567	1.017186643	0.007939204	2.10022			Hspa2	Hspa2	58.8397329385944	34.7973806117002	-0.757811987862057	0.00524888686464475	-2.27993
Proca1	Proca1	13.13457562	30.48113613	1.214547091	0.007890967	2.10287			Idi1	Idi1	178.299563633851	90.2214805069983	-0.982760306599318	0.00613091438920098	-2.21247
Aebp1	Aebp1	36.07314385	73.82919883	1.03326634	0.007773682	2.10937			Sytl4	Sytl4	36.8584514584707	20.057121224239	-0.877880907572065	0.00620511713432154	-2.20725
BC029722	BC029722	38.50707223	76.49628247	0.990266202	0.007171466	2.14439			Cbr1	Cbr1	1044.92592381482	738.761725153618	-0.500219643247997	0.00649613266409669	-2.18735
Scg2	Scg2	0.509343725	25.1463478	5.625565498	0.007088544	2.14944			Acaca	Acaca	2679.3834419355	1737.51574417647	-0.624875006941041	0.0065097002671832	-2.18644
Elovl5	Elovl5	7270.814827	9977.40119	0.456547033	0.006853286	2.1641			Mcm4	Mcm4	129.069588759015	81.9392140035184	-0.655523155353961	0.00656373429149263	-2.18285
Upk3b	Upk3b	30.50238931	73.31271864	1.26514125	0.006788744	2.16821			Echdc3	Echdc3	1027.47097405562	791.681383490718	-0.376105806801605	0.00659444029749454	-2.18082
Gbp2	Gbp2	217.4344274	367.9117592	0.758779402	0.006319784	2.1993			Mcm6	Mcm6	125.278474172322	51.8229841479648	-1.27347454813256	0.00660427157976406	-2.18018
Ldhb	Ldhb	27.82603776	51.29851375	0.882481535	0.006296917	2.20087			Stk38l	Stk38l	305.2148992805	227.353136458279	-0.42489048309656	0.00660603028851547	-2.18006
Ifi205	Ifi205	18.10514409	40.64769248	1.166773796	0.006195185	2.20795			Cs	Cs	1689.41012931054	1292.34654368467	-0.386526624575059	0.00667385651923388	-2.17562
Chga	Chga	0.270187262	29.72808929	6.78172327	0.006127202	2.21274			Aldh1a7	Aldh1a7	3074.6513885285	2158.81583620475	-0.510182667950382	0.00675212278250696	-2.17056
Sh3bgrl3	Sh3bgrl3	53.16183421	94.45013689	0.829162006	0.006071407	2.21671			Rxrg	Rxrg	67.8805017407246	38.8316942989428	-0.805762572559024	0.00681941599151574	-2.16625
Fxyd6	Fxyd6	5.90805611	19.73576808	1.740057235	0.005906385	2.22868			Atp2b2	Atp2b2	172.475833441279	85.1074573445406	-1.01903677655187	0.00685161863425392	-2.16421
Tgtp2	Tgtp2	19.01942595	49.05537784	1.366937602	0.005841944	2.23344			Nfatc2ip	Nfatc2ip	42.7121343472303	23.574814811655	-0.857399553916412	0.00706501538854369	-2.15089
Ptprt	Ptprt	3.600681649	13.79083596	1.937367956	0.005758105	2.23972			Gpd2	Gpd2	1033.08933360847	755.013151943969	-0.452391331971355	0.00733562365073133	-2.13456
B3galt2	B3galt2	0.292080317	5.836664746	4.32070716	0.005677309	2.24586			Clec2d	Clec2d	417.306180909707	257.436348807272	-0.696890519438594	0.00747306481240444	-2.1265
Rps24	Rps24	1714.239703	2347.549953	0.453587001	0.005654332	2.24762			Bag3	Bag3	490.356785468535	320.090794115838	-0.615350656475487	0.00747459585677791	-2.12641
Sp100	Sp100	136.5519801	218.2594088	0.676593614	0.00549754	2.25983			Gstt3	Gstt3	568.348067327881	381.267244358459	-0.575972143903352	0.00756438966031119	-2.12123
Rtf2	Rtf2	528.0074255	833.0197053	0.657792405	0.005475659	2.26156			Gimap8	Gimap8	266.005520652685	150.141829327162	-0.825130221585155	0.0077911262887288	-2.1084
Muc6	Muc6	0.270187262	6.835778243	4.66107403	0.005257075	2.27926			Ube2l6	Ube2l6	882.026716566702	663.519624206789	-0.410683220373433	0.0078018440961591	-2.1078
Rpl35	Rpl35	388.9810046	516.7707033	0.409824579	0.005204498	2.28362			Per3	Per3	255.119930113407	144.375215469472	-0.821352507849064	0.00786690565750491	-2.1042
Zfand6	Zfand6	914.241532	1200.672609	0.393195557	0.005025857	2.29879			Gosr1	Gosr1	461.033977569383	351.379627492822	-0.391842530912755	0.00793004244382686	-2.10072
Mmrn1	Mmrn1	14.15362798	34.58485294	1.288968418	0.004976284	2.30309			Gpatch11	Gpatch11	226.369985926608	162.323051639961	-0.479814793141114	0.00794487731925116	-2.09991
Fmod	Fmod	17.87273544	41.1430212	1.20288728	0.004946342	2.30572			Etnk1	Etnk1	1352.66362877726	1119.42509047943	-0.273045134920097	0.00797708336254728	-2.09816
Ltbp4	Ltbp4	326.0609785	517.3960553	0.666127259	0.00449769	2.34701			Zfp872	Zfp872	11.0622112528439	3.26479183002225	-1.7605768877354	0.00802059881963009	-2.09579
Zbtb7a	Zbtb7a	436.0373126	669.4717076	0.618571493	0.004302246	2.3663			Txnrd1	Txnrd1	1431.15187487984	1186.40487757368	-0.270580345880933	0.0084259705611784	-2.07438
Ppp1r9b	Ppp1r9b	113.9788845	172.5391873	0.598157488	0.004173728	2.37948			Sgk2	Sgk2	523.107118107603	304.129383395065	-0.782421192648215	0.00865644340875892	-2.06266
Tnnt1	Tnnt1	12.70932643	32.12087072	1.337623429	0.0040581	2.39168			Exo1	Exo1	8.42157248227604	1.72923769894063	-2.28395344579344	0.00871491385240821	-2.05974
Ptger3	Ptger3	2.380251437	18.35096751	2.946670242	0.003745861	2.42645			Timmdc1	Timmdc1	396.217921166477	309.208511155759	-0.357714104753241	0.0088564789266712	-2.05274
Zbp1	Zbp1	59.3665628	123.7120949	1.059264063	0.003733861	2.42784			Ppif	Ppif	600.109791559002	441.308791636846	-0.443437980878154	0.00887999242469124	-2.05159
Gsn	Gsn	168.7338962	310.452344	0.879622005	0.00357093	2.44722			L2hgdh	L2hgdh	575.458418342444	429.875238204191	-0.420793675221959	0.00896331155655969	-2.04753
Timp2	Timp2	226.2808908	346.3546764	0.614135397	0.003558002	2.44879			Pikfyve	Pikfyve	335.762899163944	230.249274793455	-0.544246213095711	0.00915896860610639	-2.03815
Foxa2	Foxa2	278.2676511	397.5087151	0.514513287	0.00355513	2.44914			Mmp19	Mmp19	1134.91216437942	883.589319536317	-0.361132760398329	0.00959731917870314	-2.01785
Igfbp5	Igfbp5	224.6841505	452.3998075	1.009699957	0.003504543	2.45537			Rbfox1	Rbfox1	0.267007876379745	6.50706351595094	4.60705243080643	0.00996019019766736	2.00173
Taok3	Taok3	805.3730604	1149.586975	0.5133865	0.003504377	2.45539			Htra1	Htra1	24.0893999912553	54.0874838642516	1.16689632527606	0.00995505366207211	2.00196
Tbx3	Tbx3	167.496537	323.0796249	0.947758502	0.003132742	2.50408			Adgrb2	Adgrb2	0	5.10001835417131	Inf	0.00991586168542654	2.00367
Cav1	Cav1	71.07046192	126.2180704	0.828596491	0.00301872	2.52018			Jchain	Jchain	110.094711973774	205.639244378175	0.901370440423325	0.00977209111172594	2.01001
Pla2g2d	Pla2g2d	0	4.412838621	Inf	0.002856995	2.54409			Nat8l	Nat8l	1.47891436569823	9.22681624015456	2.6412944067008	0.00963886822277587	2.01597
Tmtc2	Tmtc2	192.3837538	295.8193482	0.620729443	0.002719788	2.56546			Cd53	Cd53	178.208846314323	315.294162239872	0.823129504124556	0.00946199561895529	2.02402
Atp1a2	Atp1a2	11.94065864	45.34387038	1.925025122	0.002599941	2.58504			Cidec	Cidec	15.6568829060693	51.0733239829963	1.7057729381262	0.0092978570234601	2.03162
Txlnb	Txlnb	3.602809283	18.43842274	2.355521061	0.002576429	2.58898			Ncf1	Ncf1	72.4984806119084	129.936744814501	0.841786802988467	0.0092328511810302	2.03466
Ehd2	Ehd2	33.55429895	69.3828463	1.04808141	0.002515973	2.59929			Lvrn	Lvrn	0.79019700900419	6.15934971546756	2.962493753156	0.00918143809183627	2.03709
Nceh1	Nceh1	646.4043631	898.4592353	0.475016112	0.002493406	2.60321			Kcnab2	Kcnab2	11.2108331224274	27.633056700861	1.30150166371911	0.00910593771624146	2.04068
Fgl2	Fgl2	115.1477909	183.9863896	0.676112313	0.002300254	2.63822			Myo18b	Myo18b	1.13675786081662	9.5240086347559	3.06664394807428	0.00894440511129333	2.04845
Vcam1	Vcam1	436.8119204	633.7885386	0.536989343	0.002215487	2.65453			Slc6a17	Slc6a17	0	5.41830796700678	Inf	0.00894418753074465	2.04846
Gm12185	Gm12185	1.393907511	10.04080708	2.848668494	0.002066006	2.68487			Htra3	Htra3	7.17250834901423	25.0619236556822	1.80494750711634	0.00879349322950336	2.05584
Col3a1	Col3a1	160.7334754	267.5529793	0.735154169	0.00202814	2.6929			Tgfb1	Tgfb1	171.65636903499	232.418727506486	0.437202933680326	0.00879043523628336	2.05599
Timp3	Timp3	832.0169284	1140.964055	0.455568555	0.002008503	2.69713			Flrt2	Flrt2	29.9081001314437	49.375537922457	0.723260197459065	0.00877189920558314	2.05691
Slc43a3	Slc43a3	390.6989374	546.3998742	0.48389982	0.001991906	2.70073			Ms4a4c	Ms4a4c	6.55151984698025	19.9596774339086	1.60718687305269	0.0087444003156285	2.05827
Gpm6a	Gpm6a	58.41495935	121.5296373	1.056898408	0.001879045	2.72606			Wif1	Wif1	1.83943524733156	11.9175712904796	2.69575545969774	0.00857936211924472	2.06655
Arrdc3	Arrdc3	1780.968194	2631.013504	0.562956902	0.001835795	2.73618			Slc4a8	Slc4a8	12.1369384681745	26.2164709397066	1.11106894512875	0.00836583649734623	2.07749
Sulf1	Sulf1	33.65167697	74.17797924	1.140312566	0.001725765	2.76302			Pycard	Pycard	10.2475701327369	24.8451761888361	1.27768390917232	0.00826048656487985	2.08299
Tspan13	Tspan13	30.01852938	60.22391573	1.004483214	0.001712359	2.76641			Alpk2	Alpk2	0.237387989053094	4.36941901018194	4.20212261427357	0.00824577295636284	2.08377
Nuak2	Nuak2	78.36573252	158.2928561	1.014301306	0.001489623	2.82692			Aadat	Aadat	999.331872881035	1383.6677160556	0.4694617512065	0.00814442041453289	2.08914
Inhbe	Inhbe	205.5042917	440.0415745	1.098471311	0.001292583	2.88854			Hpx	Hpx	45728.2714087123	66585.1472619907	0.542114015774237	0.00812698991072394	2.09007
Cidec	Cidec	9.472834983	42.55340729	2.167406497	0.001236899	2.90767			Crot	Crot	5549.98104748311	7899.81292679275	0.509335644804866	0.0080933121661456	2.09187
Fabp4	Fabp4	86.31018545	233.1523803	1.433670432	0.000806973	3.09314			Ttc28	Ttc28	46.1042925492712	74.2114709110439	0.686741122994876	0.0079942646400257	2.09722
Rbms1	Rbms1	372.3105533	506.2425341	0.443322216	0.000804194	3.09464			Iqgap1	Iqgap1	415.442584675823	587.726785504685	0.500496544006356	0.0079159356843624	2.1015
Fmo2	Fmo2	1028.67231	1676.190131	0.704402329	0.00077451	3.11097			Itgb2	Itgb2	170.578770601321	303.768021023374	0.832531892005269	0.00782942712371213	2.10627
Krt23	Krt23	63.99963622	168.1848107	1.393911807	0.000744643	3.12805			Ptger3	Ptger3	3.74346593963733	20.912985462346	2.48195249747707	0.00757075423295267	2.12086
Muc16	Muc16	13.06776093	41.09065114	1.652798225	0.000653901	3.18449			Ntrk3	Ntrk3	0.813643619469433	8.59909953039888	3.40171666408971	0.00755876309697919	2.12155
Tcea3	Tcea3	444.5871432	607.5676976	0.45057894	0.000609879	3.21476			Fcrl5	Fcrl5	2.89554908956761	40.4725504022075	3.80503490335495	0.00755107269350868	2.12199
Vim	Vim	319.9923029	513.2085911	0.681508118	0.000559655	3.25208			Dgkg	Dgkg	0	3.76864168102846	Inf	0.00749004257185354	2.12552
Tacc2	Tacc2	142.0280357	255.1681475	0.84527251	0.000542734	3.26541			Ndrg4	Ndrg4	0.712163967159281	11.9782119636229	4.0720593144628	0.00699072721290561	2.15548
Aoc3	Aoc3	1.525903542	16.60183625	3.443607148	0.000534198	3.2723			Psat1	Psat1	10.1565126503865	25.7060763946324	1.33970430152595	0.00695141257326193	2.15793
Perm1	Perm1	0	7.775621884	Inf	0.000458527	3.33864			Tmem8	Tmem8	92.4054792148711	134.152366166517	0.537822196547018	0.00677721294050525	2.16895
Cmya5	Cmya5	1.600720449	23.61057199	3.882639711	0.000391662	3.40709			Slc13a3	Slc13a3	208.014880664824	435.05275671371	1.06450362265097	0.00673609167770173	2.17159
Trdn	Trdn	0.53123678	16.00520478	4.91304229	0.000383224	3.41655			Kif1a	Kif1a	0.552809019951096	8.28091414171595	3.90493697676697	0.0066488793597051	2.17725
Gbp2b	Gbp2b	212.1448935	480.55197	1.17964251	0.000213458	3.67069			Tmod1	Tmod1	4.10364428241752	14.0268543373804	1.77321392255728	0.00664787902330593	2.17732
S100a11	S100a11	13.71887613	39.60465942	1.529507872	9.33E-05	4.03008			Apol6	Apol6	0.237387989053094	5.85714018215271	4.62487757672287	0.00659897097787017	2.18052
Cxcl9	Cxcl9	237.3505988	584.9370793	1.301261755	9.19E-05	4.03689			Prkar2b	Prkar2b	15.5991875052683	35.1083243938798	1.17034225546914	0.0065870625071333	2.18131
Lepr	Lepr	628.4660417	1356.061717	1.109516142	1.37E-05	4.86199			Muc16	Muc16	27.1035149817162	55.7248819436852	1.03984169211823	0.00646990971763947	2.1891
									Pttg1	Pttg1	23.1619546060174	65.1114287336364	1.49115379022763	0.00646458781254508	2.18946
									Olfm4	Olfm4	1.40528567078414	11.0185113952348	2.97099398761895	0.00642094180414854	2.1924
									Cav1	Cav1	114.676674148494	185.670352320741	0.695171496109365	0.00630219683695672	2.20051
									Emilin2	Emilin2	39.4594541371938	91.1148562996764	1.20731530632581	0.00619774494115468	2.20777
									mt-Co1	mt-Co1	389715.247979743	593214.161639325	0.606132659840616	0.00615112399899248	2.21105
									Adipoq	Adipoq	7.42267178223002	59.2250562858729	2.99619718269066	0.00605355119828621	2.21799
									Icam1	Icam1	144.882849738399	205.403599556813	0.503574635692758	0.00594722564509506	2.22569
									Fam129a	Fam129a	141.683952735049	209.065941148942	0.561281685744246	0.00570570994730948	2.24369
									Adig	Adig	0.237387989053094	7.18223334807689	4.91911367943615	0.00567494645982046	2.24604
									Ank2	Ank2	14.0016136961664	33.98140475225	1.2791523847055	0.00544650125799781	2.26388
									Serpinb6a	Serpinb6a	382.027947260182	521.501887489653	0.448994291851232	0.00541615091146147	2.26631
									Ahsg	Ahsg	96320.6344777662	131898.781805121	0.453514439683487	0.00535524142133745	2.27122
									Vav1	Vav1	54.0728530855625	95.2834112382636	0.81732058360057	0.00528638206143397	2.27684
									C9	C9	2351.64841210809	3815.39263204563	0.698159145367487	0.00523892372311376	2.28076
									Prok1	Prok1	44.0870661724524	124.907892833833	1.5024372632572	0.00522798323564435	2.28167
									Cuzd1	Cuzd1	1.08065149584918	113.823439254027	6.71875253016604	0.00516774295472422	2.2867
									Fpr2	Fpr2	13.5205708986885	38.42824833664	1.50701114604972	0.00513134221287976	2.28977
									Lsp1	Lsp1	53.3992242728949	92.7569034451188	0.796635874376581	0.00497294546122169	2.30339
									Bhlha15	Bhlha15	1.08217142943695	10.4303568135328	3.26878754880817	0.00495259579793942	2.30517
									Rbm3	Rbm3	109.954272330868	176.04924829179	0.679075405133557	0.00472349920510389	2.32574
									Cd83	Cd83	15.8570757801215	34.3408365375266	1.1147984369254	0.00469952208499305	2.32795
									Ezr	Ezr	145.786658724869	210.408733047439	0.529335883819177	0.00461514357259124	2.33581
									Col4a2	Col4a2	144.435766560574	205.019300704607	0.505331692399144	0.00460691061825125	2.33659
									Ldb3	Ldb3	0.583948840865521	9.21720847649689	3.98041599544427	0.0044800500860702	2.34872
									Rap1gap2	Rap1gap2	6.55555721479337	20.8341637003632	1.66816087211055	0.00433550109220259	2.36296
									Serpina3c	Serpina3c	1.31803948490227	8.46399438142059	2.6829450795213	0.00429162127366335	2.36738
									Hck	Hck	63.2798137797366	113.366085013508	0.841171843877621	0.00415795244311942	2.38112
									Acat1	Acat1	5317.81745471122	7370.12583519442	0.470854997150338	0.00414407025288422	2.38257
									Serpina1b	Serpina1b	45887.8852158614	58172.153784636	0.34221539956865	0.00408784659006106	2.38851
									Tff2	Tff2	2.00827677518408	73.3247541171009	5.19027031177411	0.00408417140440192	2.3889
									Prkcb	Prkcb	53.8652720688567	115.035077112469	1.09464649677728	0.00399968230993762	2.39797
									Gm14548	Gm14548	13.7008550221366	39.7580786254525	1.53698210845924	0.00390314166069253	2.40859
									Adgrd1	Adgrd1	8.59391439893212	23.4946503050675	1.45094498269177	0.00375253402216833	2.42568
									Try5	Try5	3.86966313965767	597.122046841138	7.26967404348525	0.00373020411523441	2.42827
									Scg3	Scg3	0	6.48686725522013	Inf	0.00367355380339356	2.43491
									Pecam1	Pecam1	494.280770958982	674.094633448135	0.447620357510066	0.0036186764575306	2.44145
									Ace	Ace	22.0905162542052	43.3174677573624	0.971521773879455	0.00358124201480169	2.44597
									Ifit1bl1	Ifit1bl1	9.43365307666008	41.6535481973614	2.14255094298825	0.00348588581679116	2.45769
									St8sia4	St8sia4	39.1997651370098	71.9687159034389	0.876524906853703	0.00344970481946462	2.46222
									Stom	Stom	709.020464767816	939.079940792535	0.405420705795575	0.00341863120052921	2.46615
									Cyp3a11	Cyp3a11	24650.1070074458	42709.2348556421	0.792954142611776	0.00335510908568983	2.47429
									Eno3	Eno3	17.6333664138208	66.0592543914429	1.90545275792501	0.00317095272400917	2.49881
									Pirb	Pirb	38.9781477973137	85.5799222328301	1.13460683117736	0.00316153570459809	2.5001
									Slamf9	Slamf9	7.40058965152005	24.5428624313687	1.72959139115815	0.00314554398684762	2.5023
									Myom1	Myom1	18.4608765206009	47.1711483909028	1.35343367036161	0.00307781527423177	2.51176
									Cox6a2	Cox6a2	1.40528567078414	14.1146807468939	3.3282611566909	0.00307523067591617	2.51212
									Hip1	Hip1	137.145625033662	194.880202105441	0.506878933812453	0.00305106987910317	2.51555
									Itgad	Itgad	1.26497298711038	12.4975784995954	3.30447010658093	0.00302119365682097	2.51982
									Ptprc	Ptprc	273.731630058068	450.355894599097	0.718303394962	0.00298716629245236	2.52474
									Rpl3l	Rpl3l	0.29197442043276	6.64632275360239	4.5086424669936	0.00291493262909242	2.53537
									Ryr1	Ryr1	2.52325026440914	21.394316016852	3.08387234642749	0.00285573048248558	2.54428
									Syk	Syk	105.880521372384	184.045078730533	0.797621969303048	0.00267678720056542	2.57239
									Cd300e	Cd300e	33.2944910220649	90.8063776848817	1.4475101415296	0.00266874753268076	2.57369
									Orm3	Orm3	21.2705439040419	43.0200250460068	1.01615144010627	0.00265615389972307	2.57575
									Myh7	Myh7	1.6115338389228	16.3552039259104	3.34324336038794	0.00260674186795209	2.5839
									Lcp2	Lcp2	102.4158136758	180.06028963174	0.814041551236318	0.00251370824658108	2.59969
									Cyp2c37	Cyp2c37	6271.11238762153	10882.6746447757	0.795239892470972	0.00249175295201711	2.6035
									Aoc3	Aoc3	6.00451712477287	30.9895778647223	2.36766296678241	0.00247144208785774	2.60705
									Wdfy4	Wdfy4	53.3311138930578	89.6220784232509	0.748876723391555	0.00246036826417289	2.609
									2210010C04Rik	2210010C04Rik	10.6279306627285	3765.36728034377	8.46878606372854	0.00243702227132864	2.61314
									Ifi205	Ifi205	15.0146298798659	35.1048013062949	1.22529945036802	0.00238307584019493	2.62286
									Acta2	Acta2	49.4754497695449	95.7292975874603	0.95224770109032	0.00236631177092248	2.62593
									Car4	Car4	0	4.61488513850608	Inf	0.00229760577088275	2.63872
									B3galt2	B3galt2	0.49822258857143	9.91232821358559	4.31436162075607	0.00225075880968692	2.64767
									Pi16	Pi16	2.19548267978833	14.481699467764	2.72162085846827	0.00213405491319987	2.67079
									Fzd8	Fzd8	139.079466752651	220.476842926472	0.66471769420007	0.00210604150502455	2.67653
									Ctrc	Ctrc	0.260834599518336	8.9470644952299	5.10020725632208	0.00209994378453847	2.67779
									Clec4a1	Clec4a1	60.5889612935317	146.734609760143	1.27608231633807	0.00208055985318267	2.68182
									Nupr1	Nupr1	11.8873219081735	50.4855022745866	2.08644542693269	0.00203946714248819	2.69048
									Tmem38a	Tmem38a	10.907876628027	34.5954358299432	1.66521142783819	0.00197732879877389	2.70392
									Enho	Enho	179.03402207572	344.647105249162	0.944886127102168	0.00195948991278614	2.70786
									Lect2	Lect2	2281.62233664585	3081.88971875777	0.433755227219863	0.00193879951703525	2.71247
									Sirpb1a	Sirpb1a	4.02926708320868	18.5359542904035	2.20173704766933	0.00189038989173308	2.72345
									Fcer1g	Fcer1g	129.702524771159	213.331106334151	0.717887780772392	0.00187791113258062	2.72632
									Ms4a6c	Ms4a6c	80.6801950361688	183.34897089923	1.1843056918799	0.00183798290634764	2.73566
									Tpm2	Tpm2	45.139158708201	242.522372840218	2.42566640763541	0.00178417407231951	2.74856
									Adamdec1	Adamdec1	64.0567847171553	114.70727243518	0.840533571010838	0.00175623379165497	2.75542
									Tnnt1	Tnnt1	23.1566608470187	54.6569762906909	1.23897841588836	0.00171872128522987	2.76479
									Flnc	Flnc	2.68421868771542	14.6635233614651	2.44965767670155	0.00168118028290713	2.77439
									G6pc	G6pc	1961.60007576504	3820.17456768145	0.961607625667569	0.00166925906841649	2.77748
									S100a6	S100a6	36.2484450304043	69.1299463181697	0.931391696974354	0.00164717715357147	2.78326
									Plxdc2	Plxdc2	17.6727218781346	37.9586012592767	1.10290257649669	0.00159524199953414	2.79717
									Txlnb	Txlnb	1.88471499216396	16.3280512884235	3.11493433936242	0.00156785784319353	2.80469
									Try4	Try4	2.85746456249875	788.224715405678	8.10772757015929	0.00152992104749557	2.81533
									Ggt1	Ggt1	1.00261845400427	14.4249512541937	3.84672184506279	0.00152359220566543	2.81713
									Scara5	Scara5	1.9081616026292	18.1616364159064	3.25063893568325	0.0014857415962204	2.82806
									Laptm5	Laptm5	278.811512456846	453.329650299215	0.701270391629787	0.00135305309797164	2.86869
									Pkm	Pkm	227.84287933269	341.345674807508	0.583194188208959	0.00132591362620833	2.87748
									Pygm	Pygm	18.3751502683068	67.4012967484435	1.87502029993389	0.00125989126598418	2.89967
									Gpx3	Gpx3	63.0735957275198	131.399446692849	1.05885111419411	0.00124173021165112	2.90597
									Sycn	Sycn	2.18009625888996	587.495931175057	8.07404321335268	0.00121623506567761	2.91498
									Ccn2	Ccn2	40.6710107325234	74.7933658725938	0.878909465317859	0.00120992805547621	2.91724
									Ngp	Ngp	3.14968797927434	17.5212885944758	2.47582805948591	0.00120120973850778	2.92038
									Dnaic1	Dnaic1	29.5032839748225	84.0709961460848	1.5107326194538	0.00118000981256422	2.92811
									S100a8	S100a8	23.3549668083654	56.7311128904028	1.28041077072861	0.00115604199537546	2.93703
									Fam25c	Fam25c	140.939336811588	288.884451328394	1.0354182249832	0.00108827442455827	2.96326
									Synpo2	Synpo2	16.5743681582417	40.5448230668853	1.29056384333165	0.00106945316081413	2.97084
									Irs2	Irs2	205.734063104226	504.617722504367	1.29441019693568	0.00101089867739658	2.99529
									Chn1	Chn1	0.53401575275949	12.4734173641781	4.54583066666544	0.000985282944198307	3.00644
									Gcnt1	Gcnt1	13.7799791071294	41.3922060345846	1.58678543967321	0.000904608664478748	3.04354
									Fgr	Fgr	44.097255080144	92.9009403748245	1.07500434492604	0.000803989685465866	3.09475
									Slc25a4	Slc25a4	82.9169590793004	163.280323981911	0.97761183737909	0.00076540646326295	3.11611
									Atp1a3	Atp1a3	3.86650528970725	26.0620552141687	2.75284876524521	0.000722435312977942	3.1412
									Cyp2c50	Cyp2c50	6053.19259464179	13606.3588101551	1.16851288053297	0.000710056565392358	3.14871
									Pnliprp2	Pnliprp2	1.42873228124938	490.025127098591	8.42197631157117	0.000703031021294287	3.15303
									Thy1	Thy1	19.5361261688816	51.6453657916367	1.40249447719451	0.000681124054508175	3.16677
									Ctrb1	Ctrb1	27.3934828853471	5581.44594190725	7.67066240200642	0.000633243723794021	3.19843
									Gp2	Gp2	3.35568715107018	635.972097267921	7.56621143930618	0.000626120126563802	3.20334
									Cxcl13	Cxcl13	56.762690986001	361.120794938709	2.66946660854511	0.00061932801229957	3.20808
									Mbp	Mbp	19.8359492535961	52.3239737215134	1.39935467023131	0.000615550544860411	3.21074
									Fabp4	Fabp4	155.741769581336	424.237318821388	1.4457156120155	0.000589273538175954	3.22968
									Col6a1	Col6a1	75.1065287302198	124.079207053312	0.724251145359746	0.00057228326086379	3.24239
									Cox8b	Cox8b	0.29197442043276	12.7641081860965	5.45010694988942	0.000561506925821124	3.25064
									Prss2	Prss2	8.20640904697236	2509.95622141234	8.25669541871453	0.000556893097716622	3.25423
									Cd244a	Cd244a	3.87912528003745	16.6428322394128	2.10109769399743	0.000535475463384838	3.27126
									Grap2	Grap2	10.6221373957779	32.272899708135	1.60324911355463	0.000520750506028931	3.28337
									Myh11	Myh11	61.7885272320356	132.03098189827	1.09546561532272	0.000518226006031064	3.28548
									Vwf	Vwf	112.618832779588	191.884216762912	0.768787945539027	0.000514877270545319	3.2883
									Cela3b	Cela3b	4.78441943231956	1233.47997452742	8.01017470761628	0.000500373344394752	3.30071
									Cpb1	Cpb1	10.9275982936105	3855.09655447073	8.4626468287978	0.000461969714264959	3.33539
									Mylpf	Mylpf	17.9266117714985	160.658511408897	3.16382267254721	0.0004150826571498	3.38187
									Plin4	Plin4	32.5861211020332	87.9270114961744	1.43204880390513	0.00041303992000284	3.38401
									Cd34	Cd34	38.9502795905767	92.917075339766	1.25431006036374	0.000388560948787641	3.41054
									Negr1	Negr1	2.85923349242935	16.3602402989423	2.51649359460189	0.000320487036711621	3.49419
									Tymp	Tymp	48.7804754876843	87.5904070640157	0.844469053074828	0.00031872740316499	3.49658
									Slc36a2	Slc36a2	0.474775978106188	16.0188326398084	5.07637826421511	0.000291004149525032	3.5361
									Plin1	Plin1	1.71630235475132	23.3226185804312	3.76435414360186	0.000276987481001991	3.55754
									Ctrl	Ctrl	4.02536224422979	1497.94350639538	8.53964888165644	0.000231054846104981	3.63628
									Atp1a2	Atp1a2	16.1699003803432	88.5787667768173	2.45365012100939	0.000225259293106323	3.64732
									Kcnt2	Kcnt2	16.2259448339884	42.8501842849344	1.40099892036545	0.000211913968959685	3.67384
									Fmnl1	Fmnl1	30.7418079553497	65.5946032274295	1.09337510869706	0.000200526279648625	3.69783
									Fgb	Fgb	54688.038010353	79278.2439005373	0.535699700754363	0.000197750299782018	3.70388
									Des	Des	64.640519329454	162.40043326972	1.32904478747983	0.000194090386258935	3.712
									Mmrn1	Mmrn1	16.3590622998986	40.6697143416089	1.31386480205835	0.000192195818340139	3.71626
									Rnase1	Rnase1	4.46130519097238	1711.62034256338	8.58368117121248	0.000137074538373114	3.86304
									Clps	Clps	3.81355677469023	1728.69987871065	8.8243345294964	0.000136286683474456	3.86555
									Zg16	Zg16	1.11331125035137	859.763693430431	9.59293939265179	0.000124720706327394	3.90406
									Pnlip	Pnlip	36.0361774179151	9556.76776279932	8.0509329665222	0.000109298060468438	3.96139
									F13a1	F13a1	6.72862319547964	34.0113220567765	2.33763184899807	0.000104530090361363	3.98076
									Adora1	Adora1	120.68930185863	233.747870786442	0.953655425141639	9.75758993139079e-05	4.01066
									Klk1	Klk1	1.32421276176368	123.292942935069	6.54081147550055	9.15547811729272e-05	4.03832
									Pnliprp1	Pnliprp1	9.13289591789654	2389.82113923659	8.03161453980151	8.99311934581747e-05	4.04609
									Spink1	Spink1	0.267007876379745	77.503406094161	8.18123360450224	7.08057621433092e-05	4.14993
									Rnps1	Rnps1	26.104372476251	63.154862182064	1.27460233073353	6.82197528178112e-05	4.16609
									Reg1	Reg1	10.0299973517775	930.99909945559	6.53638664213522	6.28475009491363e-05	4.20171
									Cela1	Cela1	98.464562549307	3773.75543544328	5.26025252823237	5.12104618457832e-05	4.29064
									Pou2f2	Pou2f2	39.9629460444994	99.2739187545342	1.31275180100331	5.0280383562835e-05	4.2986
									Cytip	Cytip	29.18687847408	71.3247006433559	1.28908186330312	4.59983782630006e-05	4.33726
									Ntrk2	Ntrk2	391.978661280871	720.382231543956	0.877987478787155	4.37219705976927e-05	4.3593
									Gm4952	Gm4952	800.033689776773	1568.11472999949	0.970898458146026	3.23121752473267e-05	4.49063
									Plek	Plek	113.80816752445	213.462669759308	0.907379696745308	2.98939151392048e-05	4.52442
									Atp6v0c	Atp6v0c	26.1357857337728	92.9747942642501	1.83081311798368	2.69667620163564e-05	4.56917
									Cpa2	Cpa2	1.60232069488585	946.372199454985	9.20610096018088	2.48213871690497e-05	4.60517
									Cpa1	Cpa1	9.35703339509956	4268.92040181929	8.83360434464609	2.46967064460803e-05	4.60736
									Spn	Spn	25.1627871670952	68.2910164400579	1.4404040752552	2.0883049786608e-05	4.68021
									Cel	Cel	11.4168567344878	4322.71898426116	8.56462973532379	1.3907563713243e-05	4.85675
									Klra17	Klra17	1.77554212940462	21.5340354283299	3.60028720493735	7.08589948978112e-06	5.14961
									Tedc2	Tedc2	114.856120443685	301.41818751835	1.39193873453604	4.52572529847311e-06	5.34431
									Cela2a	Cela2a	5.65137854592371	2376.59832624262	8.71607954732377	2.45422844372352e-06	5.61009
									Fgg	Fgg	41930.3346233889	63479.3507589407	0.598293029347305	2.25494394805762e-06	5.64686
									Fcgr4	Fcgr4	78.7668634971853	287.492574039422	1.86786395784212	6.91842614924277e-07	6.15999
									Pdia2	Pdia2	0	148.391449423022	Inf	6.42953879604793e-12	11.1918
									Pla2g1b	Pla2g1b	0	168.741471187903	Inf	4.44976211419689e-12	11.3517
